# RNA-binding proteins activate transcription through defined molecular grammars

**DOI:** 10.64898/2026.05.29.728737

**Authors:** Haoran Wang, Lydia Phillips, Dervla Moore-Frederick, Bailey K. Webster, Deyuan Xu, Sid Srivastava, Grant Mowry, Emily Wang, Arth Banka, Changfeng Deng, David M. Chenoweth, Jonathan E. Henninger

## Abstract

Transcription factors (TFs) regulate gene expression through interactions with DNA, RNA, and proteins. RNA-binding proteins (RBPs) also assemble near regulatory elements and mediate RNA processing, yet their perturbation causes transcriptional defects. Here, we find select RBPs activate transcription through latent activation domains akin to TFs. RBP activators regulate distinct genes and interact with transcriptional condensates. Their activation domains are enriched in aromatic and polar residues but depleted of basic residues – essential features that are conserved and partially mimic TF activation domains. We validated additional RBP activators across the human proteome based on this molecular grammar, including the C-terminal domain (CTD) of RPB1, the catalytic subunit of RNA polymerase II. RPB1-CTD activates transcription by recruiting coactivators, demonstrating a non-enzymatic function in transcriptional regulation. These findings position RBPs and RPB1 as transcriptional regulators, explain coupling between transcription and RNA processing, and reveal RNA-RBP regulatory networks that parallel DNA-TF networks.
