## Supplementary material for "RNA-binding proteins activate transcription through defined molecular grammars": Table S1

### Sheet: Sheet1
Figure. 1D
Table Analyzed	3 replicates for one IDR
Data sets analyzed	A-BD
Distribution assumption	Normal (Gaussian)
ANOVA summary
F	617.6
P value	<0.0001
P value summary	****
Significant diff. among means (P < 0.05)?	Yes
R squared	0.9946
Brown-Forsythe test
F (DFn, DFd)	4.783 (55, 184)
P value	<0.0001
P value summary	****
Are SDs significantly different (P < 0.05)?	Yes
Bartlett's test
Bartlett's statistic (corrected)
P value
P value summary
Are SDs significantly different (P < 0.05)?
ANOVA table	SS	DF	MS	F (DFn, DFd)	P value
Treatment (between columns)	12908	55	234.7	F (55, 184) = 617.6	P<0.0001
Residual (within columns)	69.92	184	0.38
Total	12978	239
Data summary
Number of treatments (columns)	56
Number of values (total)	240
Number of families	1
Number of comparisons per family	55
Alpha	0.05
Dunnett's multiple comparisons test	Mean diff.	95.00% CI of diff.	Below threshold?	Summary	Adjusted P Value	A-?
Gal4-alone vs. SNRNP70(0-63)	-1.333	-2.565 to -0.1006	Yes	*	0.0195	B	SNRNP70(0-63)
Gal4-alone vs. AGO1(819-857)	-0.5338	-1.766 to 0.6985	No	ns	0.9995	C	AGO1(819-857)
Gal4-alone vs. SRSF1(91-121)	0.1474	-1.085 to 1.380	No	ns	>0.9999	D	SRSF1(91-121)
Gal4-alone vs. SRSF1(194-248)	0.09807	-1.134 to 1.330	No	ns	>0.9999	E	SRSF1(194-248)
Gal4-alone vs. TDP43(258-414)	-16.75	-17.98 to -15.52	Yes	****	<0.0001	F	TDP43(258-414)
Gal4-alone vs. PTBP1(0-55)	0.043	-1.189 to 1.275	No	ns	>0.9999	G	PTBP1(0-55)
Gal4-alone vs. FUS(2-284)	-32.53	-33.76 to -31.29	Yes	****	<0.0001	H	FUS(2-284)
Gal4-alone vs. HNRNPH1(198-284)	-6.023	-7.255 to -4.791	Yes	****	<0.0001	I	HNRNPH1(198-284)
Gal4-alone vs. XRCC5(517-596)	0.2424	-0.9899 to 1.475	No	ns	>0.9999	J	XRCC5(517-596)
Gal4-alone vs. XRCC5(688-732)	0.1034	-1.129 to 1.336	No	ns	>0.9999	K	XRCC5(688-732)
Gal4-alone vs. DDX21(0-186)	0.595	-0.6373 to 1.827	No	ns	0.9956	L	DDX21(0-186)
Gal4-alone vs. DDX21(703-783)	0.272	-0.9603 to 1.504	No	ns	>0.9999	M	DDX21(703-783)
Gal4-alone vs. HNRNPA1(183-320)	-1.336	-2.568 to -0.1038	Yes	*	0.019	N	HNRNPA1(183-320)
Gal4-alone vs. NONO (2-73)	0.119	-1.113 to 1.351	No	ns	>0.9999	O	NONO (2-73)
Gal4-alone vs. NONO(230-471)	-1.262	-2.495 to -0.03010	Yes	*	0.038	P	NONO(230-471)
Gal4-alone vs. RBFOX2(2-120)	0.07248	-1.160 to 1.305	No	ns	>0.9999	Q	RBFOX2(2-120)
Gal4-alone vs. RBFOX2(198-371)	0.4154	-0.8169 to 1.648	No	ns	>0.9999	R	RBFOX2(198-371)
Gal4-alone vs. U2AF1(148-240)	0.5769	-0.6554 to 1.809	No	ns	0.9976	S	U2AF1(148-240)
Gal4-alone vs. HNRNPC(88-293)	0.5733	-0.6590 to 1.806	No	ns	0.9979	T	HNRNPC(88-293)
Gal4-alone vs. SRSF2(92-221)	0.4972	-0.7351 to 1.729	No	ns	>0.9999	U	SRSF2(92-221)
Gal4-alone vs. FUS(372-526)	0.5835	-0.6488 to 1.816	No	ns	0.997	V	FUS(372-526)
Gal4-alone vs. RBM22(306-420)	-3.537	-4.769 to -2.305	Yes	****	<0.0001	W	RBM22(306-420)
Gal4-alone vs. RBM25 (2-86)	-1.304	-2.536 to -0.07149	Yes	*	0.0258	X	RBM25 (2-86)
Gal4-alone vs. CCAR2(0-51)	-0.3269	-1.559 to 0.9054	No	ns	>0.9999	Y	CCAR2(0-51)
Gal4-alone vs. CCAR2(115-221)	0.3984	-0.8339 to 1.631	No	ns	>0.9999	Z	CCAR2(115-221)
Gal4-alone vs. CCAR2(269-304)	0.1496	-1.083 to 1.382	No	ns	>0.9999	AA	CCAR2(269-304)
Gal4-alone vs. CCAR2(448-514)	0.5669	-0.6654 to 1.799	No	ns	0.9983	AB	CCAR2(448-514)
Gal4-alone vs. CCAR2(564-697)	0.4245	-0.8078 to 1.657	No	ns	>0.9999	AC	CCAR2(564-697)
Gal4-alone vs. NPM1(117-243)	0.4018	-0.8305 to 1.634	No	ns	>0.9999	AD	NPM1(117-243)
Gal4-alone vs. HNRNPH1(365-449)	-32.52	-33.75 to -31.28	Yes	****	<0.0001	AE	HNRNPH1(365-449)
Gal4-alone vs. HNRNPK(0-33)	0.08949	-1.143 to 1.322	No	ns	>0.9999	AF	HNRNPK(0-33)
Gal4-alone vs. HNRNPK(251-385)	-5.983	-7.216 to -4.751	Yes	****	<0.0001	AG	HNRNPK(251-385)
Gal4-alone vs. SF3B1(0-467)	0.5223	-0.7100 to 1.755	No	ns	0.9997	AH	SF3B1(0-467)
Gal4-alone vs. No Gal4	0.7178	0.2359 to 1.200	Yes	****	<0.0001	AI	No Gal4
Gal4-alone vs. HNRNPUL1(596-856)	0.01354	-1.219 to 1.246	No	ns	>0.9999	AJ	HNRNPUL1(596-856)
Gal4-alone vs. RBM39(1-146)	0.4355	-0.7969 to 1.668	No	ns	>0.9999	AK	RBM39(1-146)
Gal4-alone vs. EWSR1(443-656)	0.5167	-0.7156 to 1.749	No	ns	0.9998	AL	EWSR1(443-656)
Gal4-alone vs. HNRNPLL(1-75)	0.3435	-0.8888 to 1.576	No	ns	>0.9999	AM	HNRNPLL(1-75)
Gal4-alone vs. HNRNPLL(263-334)	-1.58	-2.812 to -0.3475	Yes	**	0.0015	AN	HNRNPLL(263-334)
Gal4-alone vs. SAFB1(1-407)	0.4336	-0.7987 to 1.666	No	ns	>0.9999	AO	SAFB1(1-407)
Gal4-alone vs. ZRSR2(1-51)	0.4716	-0.7607 to 1.704	No	ns	>0.9999	AP	ZRSR2(1-51)
Gal4-alone vs. ZRSR2(90-128)	0.2458	-0.9865 to 1.478	No	ns	>0.9999	AQ	ZRSR2(90-128)
Gal4-alone vs. ZRSR2(349-482)	0.6708	-0.5615 to 1.903	No	ns	0.9692	AR	ZRSR2(349-482)
Gal4-alone vs. SF1(1-35)	-0.04168	-1.274 to 1.191	No	ns	>0.9999	AS	SF1(1-35)
Gal4-alone vs. SF1(291-639)	-2.557	-3.789 to -1.324	Yes	****	<0.0001	AT	SF1(291-639)
Gal4-alone vs. HNRNPUL1(37-207)	0.1858	-1.046 to 1.418	No	ns	>0.9999	AU	HNRNPUL1(37-207)
Gal4-alone vs. EWSR1(1-362)	-38.1	-39.33 to -36.87	Yes	****	<0.0001	AV	EWSR1(1-362)
Gal4-alone vs. SAFB1(478-635)	0.4693	-0.7630 to 1.702	No	ns	>0.9999	AW	SAFB1(478-635)
Gal4-alone vs. SAFB1(700-915)	0.7169	-0.5154 to 1.949	No	ns	0.9275	AX	SAFB1(700-915)
Gal4-alone vs. RBM25(165-843)	0.3657	-0.8666 to 1.598	No	ns	>0.9999	AY	RBM25(165-843)
Gal4-alone vs. SRRM1(139-904)	0.4919	-0.7404 to 1.724	No	ns	>0.9999	AZ	SRRM1(139-904)
Gal4-alone vs. HNRNPL(1-101)	0.277	-0.9553 to 1.509	No	ns	>0.9999	BA	HNRNPL(1-101)
Gal4-alone vs. HNRNPL(284-379)	-1.765	-2.997 to -0.5327	Yes	***	0.0002	BB	HNRNPL(284-379)
Gal4-alone vs. KRAB	0.7569	-0.4754 to 1.989	No	ns	0.8697	BC	KRAB
Gal4-alone vs. KLF4(1-386)	-25.08	-26.32 to -23.85	Yes	****	<0.0001	BD	KLF4(1-386)
Test details	Mean 1	Mean 2	Mean diff.	SE of diff.	n1	n2	q	DF
Gal4-alone vs. SNRNP70(0-63)	1	2.333	-1.333	0.3669	48	3	3.634	184
Gal4-alone vs. AGO1(819-857)	1	1.534	-0.5338	0.3669	48	3	1.455	184
Gal4-alone vs. SRSF1(91-121)	1	0.8528	0.1474	0.3669	48	3	0.4017	184
Gal4-alone vs. SRSF1(194-248)	1	0.9021	0.09807	0.3669	48	3	0.2673	184
Gal4-alone vs. TDP43(258-414)	1	17.75	-16.75	0.3669	48	3	45.65	184
Gal4-alone vs. PTBP1(0-55)	1	0.9572	0.043	0.3669	48	3	0.1172	184
Gal4-alone vs. FUS(2-284)	1	33.53	-32.53	0.3669	48	3	88.66	184
Gal4-alone vs. HNRNPH1(198-284)	1	7.023	-6.023	0.3669	48	3	16.42	184
Gal4-alone vs. XRCC5(517-596)	1	0.7578	0.2424	0.3669	48	3	0.6607	184
Gal4-alone vs. XRCC5(688-732)	1	0.8968	0.1034	0.3669	48	3	0.2818	184
Gal4-alone vs. DDX21(0-186)	1	0.4052	0.595	0.3669	48	3	1.622	184
Gal4-alone vs. DDX21(703-783)	1	0.7282	0.272	0.3669	48	3	0.7416	184
Gal4-alone vs. HNRNPA1(183-320)	1	2.336	-1.336	0.3669	48	3	3.642	184
Gal4-alone vs. NONO (2-73)	1	0.8812	0.119	0.3669	48	3	0.3243	184
Gal4-alone vs. NONO(230-471)	1	2.263	-1.262	0.3669	48	3	3.441	184
Gal4-alone vs. RBFOX2(2-120)	1	0.9277	0.07248	0.3669	48	3	0.1976	184
Gal4-alone vs. RBFOX2(198-371)	1	0.5848	0.4154	0.3669	48	3	1.132	184
Gal4-alone vs. U2AF1(148-240)	1	0.4233	0.5769	0.3669	48	3	1.573	184
Gal4-alone vs. HNRNPC(88-293)	1	0.4269	0.5733	0.3669	48	3	1.563	184
Gal4-alone vs. SRSF2(92-221)	1	0.503	0.4972	0.3669	48	3	1.355	184
Gal4-alone vs. FUS(372-526)	1	0.4167	0.5835	0.3669	48	3	1.591	184
Gal4-alone vs. RBM22(306-420)	1	4.537	-3.537	0.3669	48	3	9.641	184
Gal4-alone vs. RBM25 (2-86)	1	2.304	-1.304	0.3669	48	3	3.554	184
Gal4-alone vs. CCAR2(0-51)	1	1.327	-0.3269	0.3669	48	3	0.8912	184
Gal4-alone vs. CCAR2(115-221)	1	0.6018	0.3984	0.3669	48	3	1.086	184
Gal4-alone vs. CCAR2(269-304)	1	0.8506	0.1496	0.3669	48	3	0.4077	184
Gal4-alone vs. CCAR2(448-514)	1	0.4333	0.5669	0.3669	48	3	1.545	184
Gal4-alone vs. CCAR2(564-697)	1	0.5757	0.4245	0.3669	48	3	1.157	184
Gal4-alone vs. NPM1(117-243)	1	0.5984	0.4018	0.3669	48	3	1.095	184
Gal4-alone vs. HNRNPH1(365-449)	1	33.52	-32.52	0.3669	48	3	88.63	184
Gal4-alone vs. HNRNPK(0-33)	1	0.9107	0.08949	0.3669	48	3	0.2439	184
Gal4-alone vs. HNRNPK(251-385)	1	6.983	-5.983	0.3669	48	3	16.31	184
Gal4-alone vs. SF3B1(0-467)	1	0.4779	0.5223	0.3669	48	3	1.424	184
Gal4-alone vs. No Gal4	1	0.2824	0.7178	0.1435	48	30	5.003	184
Gal4-alone vs. HNRNPUL1(596-856)	1	0.9867	0.01354	0.3669	48	3	0.03691	184
Gal4-alone vs. RBM39(1-146)	1	0.5648	0.4355	0.3669	48	3	1.187	184
Gal4-alone vs. EWSR1(443-656)	1	0.4835	0.5167	0.3669	48	3	1.409	184
Gal4-alone vs. HNRNPLL(1-75)	1	0.6567	0.3435	0.3669	48	3	0.9365	184
Gal4-alone vs. HNRNPLL(263-334)	1	2.58	-1.58	0.3669	48	3	4.306	184
Gal4-alone vs. SAFB1(1-407)	1	0.5666	0.4336	0.3669	48	3	1.182	184
Gal4-alone vs. ZRSR2(1-51)	1	0.5286	0.4716	0.3669	48	3	1.286	184
Gal4-alone vs. ZRSR2(90-128)	1	0.7544	0.2458	0.3669	48	3	0.6701	184
Gal4-alone vs. ZRSR2(349-482)	1	0.3294	0.6708	0.3669	48	3	1.828	184
Gal4-alone vs. SF1(1-35)	1	1.042	-0.04168	0.3669	48	3	0.1136	184
Gal4-alone vs. SF1(291-639)	1	3.557	-2.557	0.3669	48	3	6.969	184
Gal4-alone vs. HNRNPUL1(37-207)	1	0.8144	0.1858	0.3669	48	3	0.5066	184
Gal4-alone vs. EWSR1(1-362)	1	39.1	-38.1	0.3669	48	3	103.9	184
Gal4-alone vs. SAFB1(478-635)	1	0.5309	0.4693	0.3669	48	3	1.279	184
Gal4-alone vs. SAFB1(700-915)	1	0.2833	0.7169	0.3669	48	3	1.954	184
Gal4-alone vs. RBM25(165-843)	1	0.6345	0.3657	0.3669	48	3	0.9969	184
Gal4-alone vs. SRRM1(139-904)	1	0.5083	0.4919	0.3669	48	3	1.341	184
Gal4-alone vs. HNRNPL(1-101)	1	0.7232	0.277	0.3669	48	3	0.755	184
Gal4-alone vs. HNRNPL(284-379)	1	2.765	-1.765	0.3669	48	3	4.811	184
Gal4-alone vs. KRAB	1	0.2433	0.7569	0.3669	48	3	2.063	184
Gal4-alone vs. KLF4(1-386)	1	26.08	-25.08	0.3669	48	3	68.38	184

### Sheet: Sheet2
Figure. 4C
Table Analyzed	GAL4-IDR luciferase assay in HEK293T cells
Data sets analyzed	A-C, E-H, J-M
Distribution assumption	Normal (Gaussian)
ANOVA summary
F	698.8
P value	<0.0001
P value summary	****
Significant diff. among means (P < 0.05)?	Yes
R squared	0.9922
Brown-Forsythe test
F (DFn, DFd)	5.475 (10, 55)
P value	<0.0001
P value summary	****
Are SDs significantly different (P < 0.05)?	Yes
Bartlett's test
Bartlett's statistic (corrected)	148.7
P value	<0.0001
P value summary	****
Are SDs significantly different (P < 0.05)?	Yes
ANOVA table	SS	DF	MS	F (DFn, DFd)	P value
Treatment (between columns)	15777	10	1578	F (10, 55) = 698.8	P<0.0001
Residual (within columns)	124.2	55	2.258
Total	15902	65
Data summary
Number of treatments (columns)	11
Number of values (total)	66
Number of families	1
Number of comparisons per family	10
Alpha	0.05
Dunnett's multiple comparisons test	Mean diff.	95.00% CI of diff.	Below threshold?	Summary	Adjusted P Value	A-?
GAL4-alone vs. HNRNPA1(183-320)-F/W/Y-to-A	0.4828	-1.954 to 2.920	No	ns	0.9986	B	HNRNPA1(183-320)-F/W/Y-to-A
GAL4-alone vs. HNRNPH1 (365-449)	-25.57	-28.01 to -23.14	Yes	****	<0.0001	C	HNRNPH1 (365-449)
GAL4-alone vs. HNRNPH1(198-284)-F/W/Y-to-A	0.132	-2.305 to 2.569	No	ns	>0.9999	E	HNRNPH1(198-284)-F/W/Y-to-A
GAL4-alone vs. KLF4 (1-386)-F/W/Y-to-A	0.3989	-2.038 to 2.836	No	ns	0.9997	F	KLF4 (1-386)-F/W/Y-to-A
GAL4-alone vs. RBM22 (306-420)	-2.923	-5.360 to -0.4855	Yes	*	0.0113	G	RBM22 (306-420)
GAL4-alone vs. HNRNPH1(365-449)-F/W/Y-to-A	0.09812	-2.339 to 2.535	No	ns	>0.9999	H	HNRNPH1(365-449)-F/W/Y-to-A
GAL4-alone vs. HNRNPA1(183-320)	-2.425	-4.862 to 0.01192	No	ns	0.0517	J	HNRNPA1(183-320)
GAL4-alone vs. RBM22(306-420)-F/W/Y-to-A	0.09369	-2.343 to 2.531	No	ns	>0.9999	K	RBM22(306-420)-F/W/Y-to-A
GAL4-alone vs. HNRNPH1(198-284)	-12.63	-15.06 to -10.19	Yes	****	<0.0001	L	HNRNPH1(198-284)
GAL4-alone vs. KLF4 (1-386)	-50.91	-53.35 to -48.47	Yes	****	<0.0001	M	KLF4 (1-386)
Test details	Mean 1	Mean 2	Mean diff.	SE of diff.	n1	n2	q	DF
GAL4-alone vs. HNRNPA1(183-320)-F/W/Y-to-A	1	0.5172	0.4828	0.8675	6	6	0.5565	55
GAL4-alone vs. HNRNPH1 (365-449)	1	26.57	-25.57	0.8675	6	6	29.48	55
GAL4-alone vs. HNRNPH1(198-284)-F/W/Y-to-A	1	0.868	0.132	0.8675	6	6	0.1521	55
GAL4-alone vs. KLF4 (1-386)-F/W/Y-to-A	1	0.6011	0.3989	0.8675	6	6	0.4597	55
GAL4-alone vs. RBM22 (306-420)	1	3.923	-2.923	0.8675	6	6	3.369	55
GAL4-alone vs. HNRNPH1(365-449)-F/W/Y-to-A	1	0.9019	0.09812	0.8675	6	6	0.1131	55
GAL4-alone vs. HNRNPA1(183-320)	1	3.425	-2.425	0.8675	6	6	2.795	55
GAL4-alone vs. RBM22(306-420)-F/W/Y-to-A	1	0.9063	0.09369	0.8675	6	6	0.108	55
GAL4-alone vs. HNRNPH1(198-284)	1	13.63	-12.63	0.8675	6	6	14.55	55
GAL4-alone vs. KLF4 (1-386)	1	51.91	-50.91	0.8675	6	6	58.68	55

### Sheet: Sheet3
Figure. 4E
Table Analyzed	Data 1
Data sets analyzed	A-E, G-N
Distribution assumption	Normal (Gaussian)
ANOVA summary
F	160
P value	<0.0001
P value summary	****
Significant diff. among means (P < 0.05)?	Yes
R squared	0.9851
Brown-Forsythe test
F (DFn, DFd)	1.231 (12, 29)
P value	0.3102
P value summary	ns
Are SDs significantly different (P < 0.05)?	No
Bartlett's test
Bartlett's statistic (corrected)
P value
P value summary
Are SDs significantly different (P < 0.05)?
ANOVA table	SS	DF	MS	F (DFn, DFd)	P value
Treatment (between columns)	3961	12	330	F (12, 29) = 160.0	P<0.0001
Residual (within columns)	59.82	29	2.063
Total	4020	41
Data summary
Number of treatments (columns)	13
Number of values (total)	42
Number of families	1
Number of comparisons per family	12
Alpha	0.05
Dunnett's multiple comparisons test	Mean diff.	95.00% CI of diff.	Below threshold?	Summary	Adjusted P Value	A-?
GAL4-alone vs. FUBP1(446-664)	-21.71	-24.78 to -18.63	Yes	****	<0.0001	B	FUBP1(446-664)
GAL4-alone vs. RPB1(1484-1970)	-12.52	-15.59 to -9.441	Yes	****	<0.0001	C	RPB1(1484-1970)
GAL4-alone vs. ZMAT5(122-170)	-15.45	-18.52 to -12.38	Yes	****	<0.0001	D	ZMAT5(122-170)
GAL4-alone vs. IGF2BP2(376-420)	-20.46	-23.53 to -17.38	Yes	****	<0.0001	E	IGF2BP2(376-420)
GAL4-alone vs. HNRPD(263-355)	-20.22	-23.29 to -17.15	Yes	****	<0.0001	G	HNRPD(263-355)
GAL4-alone vs. ESRP1(537-633)	-12.97	-16.04 to -9.892	Yes	****	<0.0001	H	ESRP1(537-633)
GAL4-alone vs. DAZAP1(183-407)	-29.49	-32.57 to -26.42	Yes	****	<0.0001	I	DAZAP1(183-407)
GAL4-alone vs. HNRNPDL(311-420)	-12.39	-15.47 to -9.320	Yes	****	<0.0001	J	HNRNPDL(311-420)
GAL4-alone vs. RBPMS(108-196)	-15.09	-18.17 to -12.02	Yes	****	<0.0001	K	RBPMS(108-196)
GAL4-alone vs. LARP7 (190-374)	0.6986	-2.376 to 3.773	No	ns	0.9985	L	LARP7 (190-374)
GAL4-alone vs. SREK1 (176-508)	0.7241	-2.350 to 3.798	No	ns	0.9979	M	SREK1 (176-508)
GAL4-alone vs. LSM4 (86-139)	0.3818	-2.692 to 3.456	No	ns	>0.9999	N	LSM4 (86-139)
Test details	Mean 1	Mean 2	Mean diff.	SE of diff.	n1	n2	q	DF
GAL4-alone vs. FUBP1(446-664)	1	22.71	-21.71	1.016	6	3	21.37	29
GAL4-alone vs. RPB1(1484-1970)	1	13.52	-12.52	1.016	6	3	12.32	29
GAL4-alone vs. ZMAT5(122-170)	1	16.45	-15.45	1.016	6	3	15.21	29
GAL4-alone vs. IGF2BP2(376-420)	1	21.46	-20.46	1.016	6	3	20.14	29
GAL4-alone vs. HNRPD(263-355)	1	21.22	-20.22	1.016	6	3	19.91	29
GAL4-alone vs. ESRP1(537-633)	1	13.97	-12.97	1.016	6	3	12.77	29
GAL4-alone vs. DAZAP1(183-407)	1	30.49	-29.49	1.016	6	3	29.04	29
GAL4-alone vs. HNRNPDL(311-420)	1	13.39	-12.39	1.016	6	3	12.2	29
GAL4-alone vs. RBPMS(108-196)	1	16.09	-15.09	1.016	6	3	14.86	29
GAL4-alone vs. LARP7 (190-374)	1	0.3014	0.6986	1.016	6	3	0.6878	29
GAL4-alone vs. SREK1 (176-508)	1	0.2759	0.7241	1.016	6	3	0.713	29
GAL4-alone vs. LSM4 (86-139)	1	0.6182	0.3818	1.016	6	3	0.376	29

### Sheet: Sheet4
Figure. 5A
Table Analyzed	GAL4 luciferase assays with RPB1 CTD and CTD mutation/truncations
Data sets analyzed	A-E, G
Distribution assumption	Normal (Gaussian)
ANOVA summary
F	387.9
P value	<0.0001
P value summary	****
Significant diff. among means (P < 0.05)?	Yes
R squared	0.9939
Brown-Forsythe test
F (DFn, DFd)	1.094 (5, 12)
P value	0.4127
P value summary	ns
Are SDs significantly different (P < 0.05)?	No
Bartlett's test
Bartlett's statistic (corrected)
P value
P value summary
Are SDs significantly different (P < 0.05)?
ANOVA table	SS	DF	MS	F (DFn, DFd)	P value
Treatment (between columns)	92.03	5	18.41	F (5, 12) = 387.9	P<0.0001
Residual (within columns)	0.5694	12	0.04745
Total	92.6	17
Data summary
Number of treatments (columns)	6
Number of values (total)	18
Number of families	1
Number of comparisons per family	5
Alpha	0.05
Dunnett's multiple comparisons test	Mean diff.	95.00% CI of diff.	Below threshold?	Summary	Adjusted P Value	A-?
GAL4-Empty vs. RPB1(CTD-13-heptads)	0.04651	-0.4695 to 0.5625	No	ns	0.9989	B	RPB1(CTD-13-heptads)
GAL4-Empty vs. RPB1(CTD)	-5.617	-6.133 to -5.101	Yes	****	<0.0001	C	RPB1(CTD)
GAL4-Empty vs. RPB1(CTD-last-26-heptads)	0.1916	-0.3245 to 0.7076	No	ns	0.7265	D	RPB1(CTD-last-26-heptads)
GAL4-Empty vs. RPB1(CTD-Y2A)	0.1183	-0.3978 to 0.6343	No	ns	0.9395	E	RPB1(CTD-Y2A)
GAL4-Empty vs. RPB1(CTD-26-heptads)	-3.403	-3.919 to -2.887	Yes	****	<0.0001	G	RPB1(CTD-26-heptads)
Test details	Mean 1	Mean 2	Mean diff.	SE of diff.	n1	n2	q	DF
GAL4-Empty vs. RPB1(CTD-13-heptads)	1	0.9535	0.04651	0.1779	3	3	0.2615	12
GAL4-Empty vs. RPB1(CTD)	1	6.617	-5.617	0.1779	3	3	31.58	12
GAL4-Empty vs. RPB1(CTD-last-26-heptads)	1	0.8085	0.1916	0.1779	3	3	1.077	12
GAL4-Empty vs. RPB1(CTD-Y2A)	1	0.8817	0.1183	0.1779	3	3	0.6649	12
GAL4-Empty vs. RPB1(CTD-26-heptads)	1	4.403	-3.403	0.1779	3	3	19.13	12

### Sheet: Sheet6
Figure. S1C
Table Analyzed	Data 1
Data sets analyzed	A-H
Distribution assumption	Normal (Gaussian)
ANOVA summary
F	114.1
P value	<0.0001
P value summary	****
Significant diff. among means (P < 0.05)?	Yes
R squared	0.9804
Brown-Forsythe test
F (DFn, DFd)	0.6765 (7, 16)
P value	0.6898
P value summary	ns
Are SDs significantly different (P < 0.05)?	No
Bartlett's test
Bartlett's statistic (corrected)
P value
P value summary
Are SDs significantly different (P < 0.05)?
ANOVA table	SS	DF	MS	F (DFn, DFd)	P value
Treatment (between columns)	4.705	7	0.6721	F (7, 16) = 114.1	P<0.0001
Residual (within columns)	0.09428	16	0.005893
Total	4.799	23
Data summary
Number of treatments (columns)	8
Number of values (total)	24
Number of families	1
Number of comparisons per family	7
Alpha	0.05
Dunnett's multiple comparisons test	Mean diff.	95.00% CI of diff.	Below threshold?	Summary	Adjusted P Value	A-?
Gal4-alone vs. Gal4-alone(minCMV)	0.9707	0.7874 to 1.154	Yes	****	<0.0001	B	Gal4-alone(minCMV)
Gal4-alone vs. HNRNPH1(198-284)	-0.4777	-0.6610 to -0.2945	Yes	****	<0.0001	C	HNRNPH1(198-284)
Gal4-alone vs. KRAB	0.4375	0.2542 to 0.6207	Yes	****	<0.0001	D	KRAB
Gal4-alone vs. LacI	-0.15	-0.3333 to 0.03322	No	ns	0.1341	E	LacI
Gal4-alone vs. SAFB1(700-915)	-0.1789	-0.3621 to 0.004384	No	ns	0.0572	F	SAFB1(700-915)
Gal4-alone vs. SF3B1(0-467)	-0.3436	-0.5269 to -0.1603	Yes	***	0.0003	G	SF3B1(0-467)
Gal4-alone vs. ZRSR2(349-482)	-0.1856	-0.3688 to -0.002316	Yes	*	0.0465	H	ZRSR2(349-482)
Test details	Mean 1	Mean 2	Mean diff.	SE of diff.	n1	n2	q	DF
Gal4-alone vs. Gal4-alone(minCMV)	1	0.02932	0.9707	0.06268	3	3	15.49	16
Gal4-alone vs. HNRNPH1(198-284)	1	1.478	-0.4777	0.06268	3	3	7.622	16
Gal4-alone vs. KRAB	1	0.5625	0.4375	0.06268	3	3	6.979	16
Gal4-alone vs. LacI	1	1.15	-0.15	0.06268	3	3	2.394	16
Gal4-alone vs. SAFB1(700-915)	1	1.179	-0.1789	0.06268	3	3	2.854	16
Gal4-alone vs. SF3B1(0-467)	1	1.344	-0.3436	0.06268	3	3	5.482	16
Gal4-alone vs. ZRSR2(349-482)	1	1.186	-0.1856	0.06268	3	3	2.961	16

### Sheet: Sheet5
Figure. S1D, E
Table Analyzed	FLUC
Data sets analyzed	A-L
Distribution assumption	Normal (Gaussian)
ANOVA summary
F	37.41
P value	<0.0001
P value summary	****
Significant diff. among means (P < 0.05)?	Yes
R squared	0.8636
Brown-Forsythe test
F (DFn, DFd)	3.423 (11, 65)
P value	0.0009
P value summary	***
Are SDs significantly different (P < 0.05)?	Yes
Bartlett's test
Bartlett's statistic (corrected)	144.8
P value	<0.0001
P value summary	****
Are SDs significantly different (P < 0.05)?	Yes
ANOVA table	SS	DF	MS	F (DFn, DFd)	P value
Treatment (between columns)	8448	11	768	F (11, 65) = 37.41	P<0.0001
Residual (within columns)	1334	65	20.53
Total	9782	76
Data summary
Number of treatments (columns)	12
Number of values (total)	77
Number of families	1
Number of comparisons per family	11
Alpha	0.05
Dunnett's multiple comparisons test	Mean diff.	95.00% CI of diff.	Below threshold?	Summary	Adjusted P Value	A-?
GAL4-alone vs. HNRNPC(88-293)	0.3104	-6.521 to 7.142	No	ns	>0.9999	B	HNRNPC(88-293)
GAL4-alone vs. RBM22(306-420)	-8.204	-15.43 to -0.9746	Yes	*	0.0175	C	RBM22(306-420)
GAL4-alone vs. HNRNPH1(198-284)	-13.32	-20.15 to -6.492	Yes	****	<0.0001	D	HNRNPH1(198-284)
GAL4-alone vs. HNRNPH1(365-449)	-37.78	-44.61 to -30.95	Yes	****	<0.0001	E	HNRNPH1(365-449)
GAL4-alone vs. HNRNPK(251-385)	-11.55	-18.38 to -4.719	Yes	****	<0.0001	F	HNRNPK(251-385)
GAL4-alone vs. HNRNPA1(183-320)	-4.022	-10.85 to 2.809	No	ns	0.5416	G	HNRNPA1(183-320)
GAL4-alone vs. CCAR2(448-514)	-0.02961	-6.861 to 6.802	No	ns	>0.9999	H	CCAR2(448-514)
GAL4-alone vs. U2AF1(148-240)	0.3043	-6.527 to 7.136	No	ns	>0.9999	I	U2AF1(148-240)
GAL4-alone vs. SAFB1(700-915)	0.2345	-6.597 to 7.066	No	ns	>0.9999	J	SAFB1(700-915)
GAL4-alone vs. KRAB	0.4316	-6.400 to 7.263	No	ns	>0.9999	K	KRAB
GAL4-alone vs. No GAL4	0.225	-5.885 to 6.335	No	ns	>0.9999	L	No GAL4
Test details	Mean 1	Mean 2	Mean diff.	SE of diff.	n1	n2	q	DF
GAL4-alone vs. HNRNPC(88-293)	1.116	0.8053	0.3104	2.388	9	6	0.13	65
GAL4-alone vs. RBM22(306-420)	1.116	9.32	-8.204	2.527	9	5	3.246	65
GAL4-alone vs. HNRNPH1(198-284)	1.116	14.44	-13.32	2.388	9	6	5.579	65
GAL4-alone vs. HNRNPH1(365-449)	1.116	38.9	-37.78	2.388	9	6	15.82	65
GAL4-alone vs. HNRNPK(251-385)	1.116	12.67	-11.55	2.388	9	6	4.837	65
GAL4-alone vs. HNRNPA1(183-320)	1.116	5.138	-4.022	2.388	9	6	1.684	65
GAL4-alone vs. CCAR2(448-514)	1.116	1.145	-0.02961	2.388	9	6	0.0124	65
GAL4-alone vs. U2AF1(148-240)	1.116	0.8114	0.3043	2.388	9	6	0.1274	65
GAL4-alone vs. SAFB1(700-915)	1.116	0.8812	0.2345	2.388	9	6	0.09821	65
GAL4-alone vs. KRAB	1.116	0.6841	0.4316	2.388	9	6	0.1808	65
GAL4-alone vs. No GAL4	1.116	0.8907	0.225	2.136	9	9	0.1054	65

### Sheet: Sheet7
Figure. S7A
Table Analyzed	CTD mutations qPCR (FLUC)
Data sets analyzed	A-F
Distribution assumption	Normal (Gaussian)
ANOVA summary
F	121.5
P value	<0.0001
P value summary	****
Significant diff. among means (P < 0.05)?	Yes
R squared	0.9822
Brown-Forsythe test
F (DFn, DFd)	1.692 (5, 11)
P value	0.217
P value summary	ns
Are SDs significantly different (P < 0.05)?	No
Bartlett's test
Bartlett's statistic (corrected)
P value
P value summary
Are SDs significantly different (P < 0.05)?
ANOVA table	SS	DF	MS	F (DFn, DFd)	P value
Treatment (between columns)	1274	5	254.7	F (5, 11) = 121.5	P<0.0001
Residual (within columns)	23.07	11	2.097
Total	1297	16
Data summary
Number of treatments (columns)	6
Number of values (total)	17
Number of families	1
Number of comparisons per family	5
Alpha	0.05
Dunnett's multiple comparisons test	Mean diff.	95.00% CI of diff.	Below threshold?	Summary	Adjusted P Value	A-?
GAL4 Empty vs. RPB1(CTD)	-23.55	-27.04 to -20.06	Yes	****	<0.0001	B	RPB1(CTD)
GAL4 Empty vs. RPB1(CTD-Y2A)	-0.1896	-3.678 to 3.299	No	ns	>0.9999	C	RPB1(CTD-Y2A)
GAL4 Empty vs. RPB1(CTD^h1-26)	-5.872	-9.360 to -2.383	Yes	**	0.0018	D	RPB1(CTD^h1-26)
GAL4 Empty vs. RPB1(CTD^h1-13)	-0.6593	-4.148 to 2.829	No	ns	0.9703	E	RPB1(CTD^h1-13)
GAL4 Empty vs. RPB1(CTD^h27-52)	-0.4852	-4.385 to 3.415	No	ns	0.9951	F	RPB1(CTD^h27-52)
Test details	Mean 1	Mean 2	Mean diff.	SE of diff.	n1	n2	q	DF
GAL4 Empty vs. RPB1(CTD)	1.021	24.57	-23.55	1.182	3	3	19.92	11
GAL4 Empty vs. RPB1(CTD-Y2A)	1.021	1.21	-0.1896	1.182	3	3	0.1603	11
GAL4 Empty vs. RPB1(CTD^h1-26)	1.021	6.892	-5.872	1.182	3	3	4.966	11
GAL4 Empty vs. RPB1(CTD^h1-13)	1.021	1.68	-0.6593	1.182	3	3	0.5576	11
GAL4 Empty vs. RPB1(CTD^h27-52)	1.021	1.506	-0.4852	1.322	3	2	0.367	11
