## Supplementary material for "RNA-binding proteins activate transcription through defined molecular grammars": Table S4

### Sheet: plasmids
pHW001_pb-hUbiC-HA-Gal4-EMPTY
pHW002_pb-hUbiC-HA-Gal4-SRSF2(161-289)
pHW003_pb-hUbiC-HA-Gal4-FUS(2-284)
pHW004_pb-hUbiC-HA-Gal4-FUS(372-526)
pHW005_pb-hUbiC-HA-Gal4-HNRNPC_isoform2(88-293)
pHW006_pb-hUbiC-HA-Gal4-NONO(2-73)
pHW007_pb-hUbiC-HA-Gal4-NONO(230-471)
pHW008_pb-hUbiC-HA-Gal4-RBFOX2(2-120)
pHW009_pb-hUbiC-HA-Gal4-RBFOX2(198-371)
pHW010_pb-hUbiC-HA-Gal4-RBM22(306-420)
pHW011_pb-hUbiC-HA-Gal4-SRRM1(500-904)
pHW012_pb-hUbiC-HA-Gal4-U2AF1(148-240)
pHW013_pb-hUbiC-HA-Gal4-RBM25(2-86)
pHW014_pb-hUbiC-HA-Gal4-RBM25(165-843)
pHW015_pb-hUbiC-HA-Gal4-hsKLF4 (PC)
pHW018_pb-hUbiC-HA-Gal4-SRRM1(139-904)
pBW003_TRE3G_SV40NLS_3XSnapf_miRFP670nano3_HOTag3_EMPTY
pBW004-PBFH-DHFR-mStayGold-EMPTY
pGM015_PBFH-DHFR-mStayGold-RPB1-CTD
pDMF006_pb-hUbiC-HA-Gal4-SNRNP70(0-63)
pDMF007_pb-hUbiC-HA-Gal4-SNRNP70(188-437)
pDMF009_pb-hUbiC-HA-Gal4-AGO1(819-857)
pDMF010_pb-hUbiC-HA-Gal4-SRSF1(91-121)
pDMF011_pb-hUbiC-HA-Gal4-SRSF1(194-248)
pDMF012_pb-hUbiC-HA-Gal4-TARDBP(258-414)
pDMF013_pb-hUbiC-HA-Gal4-HNRH1(198-284)
pDMF014_pb-hUbiC-HA-Gal4-HNRH1(365-449)
pDMF015_pb-hUbiC-HA-Gal4-XRCC5(517-596)
pDMF016_pb-hUbiC-HA-Gal4-XRCC5(688-732)
pDMF017_pb-hUbiC-HA-Gal4-PTBP1(0-55)
pDMF018_pb-hUbiC-HA-Gal4-DDX21(0-186)
pDMF019_pb-hUbiC-HA-Gal4-DDX21(703-783)
pDMF020_pb-hUbiC-HA-Gal4-CCAR2(0-51)
pDMF021_pb-hUbiC-HA-Gal4-CCAR2(115-221)
pDMF022_pb-hUbiC-HA-Gal4-CCAR2(269-304)
pDMF023_pb-hUbiC-HA-Gal4-CCAR2(448-514)
pDMF024_pb-hUbiC-HA-Gal4-CCAR2(564-697)
pDMF025_pb-hUbiC-HA-Gal4-HNRNPK(0-33)
pDMF026_pb-hUbiC-HA-Gal4-HNRNPK(251-385)
pDMF027_pb-hUbiC-HA-Gal4-SF3B1(0-467)
pDMF028_pb-hUbiC-HA-Gal4-HNRNPA1(ROA1)(183-320)
pDMF059_PBFH-Halo-NLS-HNRH1
pDX012_pb-hUbiC-HA-Gal4-RPB1(CTD-Y2A)
pDX013_pb-hUbiC-HA-Gal4-RPB1(CTD)
pDX015_pb-hUbiC-HA-Gal4-RPB1(CTD-26-heptads)
pDX016_pb-hUbiC-HA-Gal4-RPB1(CTD-13-heptads)
pDX017_pb-hUbiC-HA-Gal4-RPB1(CTD-last-26-heptads)
pHW040_pb-hUbiC-HA-Gal4-ZRSR2(1-51)
pHW041_pb-hUbiC-HA-Gal4-ZRSR2(90-128)
pHW042_pb-hUbiC-HA-Gal4-ZRSR2(349-482)
pHW043_pb-hUbiC-HA-Gal4-SON f(1-2228)
pHW044_pb-hUbiC-HA-Gal4-SF1(1-35)
pHW045_pb-hUbiC-HA-Gal4-SF1(291-639)
pHW046_pb-hUbiC-HA-Gal4-HNRNPUL1(37-207)
pHW047_pb-hUbiC-HA-Gal4-HNRNPUL1(596-856)
pHW048_pb-hUbiC-HA-Gal4-RBM39(1-146)
pHW049_pb-hUbiC-HA-Gal4-EWSR1(1-362)
pHW050_pb-hUbiC-HA-Gal4-EWSR1(443-656)
pHW051_pb-hUbiC-HA-Gal4-HNRNPL(1-101)
pHW052_pb-hUbiC-HA-Gal4-HNRNPL(284-379)
pHW053_pb-hUbiC-HA-Gal4-HNRNPLL(1-75)
pHW054_pb-hUbiC-HA-Gal4-HNRNPLL(263-334)
pHW055_pb-hUbiC-HA-Gal4-SAFB1(1-407)
pHW056_pb-hUbiC-HA-Gal4-SAFB1(478-635)
pHW057_pb-hUbiC-HA-Gal4-SAFB1(700-915)
pHW065_PBFH-Halo-NLS-FUS
pHW066_PBFH-Halo-NLS-RBM22
pHW069_PBFH-Halo-NLS-hsHNRNPA1(ROA1)
pHW071_pb-hUbiC-HA-Gal4-KRAB(75aa)
pHW072_pUC19-FKBP-HA-mStayGold-mm-Hnrnph1-CRISPR-repair-template
pHW073_pUC19-FKBP-HA-mStayGold-mm-Rbm22-CRISPR-repair-template
pHW086_pb-hUbiC-HA-Gal4-HNRH1(198-284)-aromatic-to-A
pHW087_pb-hUbiC-HA-Gal4-HNRH1(365-449)-aromatic-to-A
pHW088_pb-hUbiC-HA-Gal4-RBM22(306-420)-aromatic-to-A
pHW089_pb-hUbiC-HA-Gal4-HNRNPA1(183-320)-aromatic-to-A
pHW090_pb-hUbiC-HA-Gal4-KLF4(1-386)-aromatic-to-A
pHW091_pb-hUbiC-HA-Gal4-RBM22(306-420)-P-to-A
pHW094_px330-puro-mm-Med1-sgRNA
pHW095_pUC19-mScarlet3-mm-Med1-CRISPR-repair-template
pHW098_px330-Puro-modified_noguide
pHW100_px330-puro-mm-Hnrnph1-sgRNA2
pHW102_px330-puro-mm-Rbm22-sgRNA2
pHW105_pb-hUbiC-HA-Gal4-ILF3(594-894)
pHW106_pb-hUbiC-HA-Gal4-DAZAP1(183-407)
pHW107_pb-hUbiC-HA-Gal4-RBPMS(108-196)
pHW108_pb-hUbiC-HA-Gal4-IGF2BP2(376-420)
pHW109_pb-hUbiC-HA-Gal4-ESRP1(537-633)
pHW110_pb-hUbiC-HA-Gal4-HNRNPDL(311-420)
pHW121_pb-hUbiC-HA-Gal4-LARP7(190-374)
pHW122_pb-hUbiC-HA-Gal4-SREK1(176-508)
pHW123_pb-hUbiC-HA-Gal4-LSM4(86-139)
pHL001_UAS_luciferase
pHW124_UAS_fullCMV_luciferase
pHL094_pRL-SV40
pOz79_piggyBAC transposase
pHL065_CBFH-GFP-LACI-NLS

### Sheet: oligos
tube name	sequence (5' > 3')	length (bp)
HW001_gibson-SRSF2(161-289)-F	gacagttgactgtatcgggatccggtGGCCGCCCCCCGGACTC	43
HW002_gibson-SRSF2(161-289)-R	gacggcgctcgaattcggttagttaAGAGGACACCGCTCCTTCCTC	46
HW005_gibson-hsKLF4-F	gacagttgactgtatcgggatccggtATGGCCGTCAGTGACGCTC	45
HW006_gibson-hsKLF4-R	gacggcgctcgaattcggttagttaCGTGGCGGTTCTTTTTCGAGG	46
HW007_gBlock-FUS(2-284)-F	gacagttgactgtatcgggatccggtgcctcaaacgattatacccaac	48
HW008_gBlock-FUS(2-284)-R	gacggcgctcgaattcggttagttagttgtctgaattatcctgttcggag	50
HW009_gBlock-FUS(372-526)-F	gacagttgactgtatcgggatccggtcgggcagactttaatcggggtg	48
HW010_gBlock-FUS(372-526)-R	gacggcgctcgaattcggttagttaatacggcctctccctgcgatc	46
HW012_gBlock-SRRM1(500-904)-R	gacggcgctcgaattcggttagttaagactgtggggacacttg	43
HW017_gBlock-SRRM1(139-904)-F	caaagacagttgactgtatcgggatccggtgaaaaactggcatctatgaaaaagcaag	58
HW019_gBlock-MED1-IDR-F	GGTTCTGCCGCAGGTggatccggtGAGCATCACAGTGGTAGTCAGG	46
HW020_gBlock-MED1-IDR-R	gacggcgctcgaattcggttagttaAAGATCATCATCTTCCTCCCCAATC	50
BW007-HOTag3 forward primer	GTCTCATCATTTTGGCAAAGATGCCCAAGAAGAAGCGCAA	40
BW008-HOTag3 reverse primer	AGGGGCGGAATTCCTCTAGTGCACCTGAGGTTATCCCTTG	40
BW009-TRE3G reverse primer	CTTTGCCAAAATGATGAGACActc	24
BW021-TRE3G_HA_spacers foward primer longer overhangs	TGGTTAATTAACCCACCCAACGTCTTCAAGAATTCCTCGAGtttac	46
BW011-TRE3G_HA_spacers foward primer	AAAAGGCCTCCACGGCCa	18
BW012-TRE3G_HA_spacers reverse primer	TCTTCTTGGGCTGCAGCTGCAGTccagaac	30
BW013-eDHFR foward primer	AGCTGCAGCCCAAGAAGAAGCGCAAGGTG	29
BW014-eDHFR reverse primer	GTccagaaccCCGCCGCTCCAGAATCTCAA	30
BW015-mStaygold foward primer	GGAGCGGCGGggttctggACTGCAGgtgtc	30
BW016-mStaygold reverse primer	ttagttaaccggatccACCTGCGGCAGAACCcaggtgggcctccagggtct	51
BW028-re-make CTD Y-to-A mutant forward primer	GGTTCTGCCGCAGGTGGATCCGGTGCAAGCCCGACCAGTCCGGCAG	46
BW029-re-make CTD Y-to-A mutant reverse primer	GACGGCGCTCGAATTCGGTTAGTTAATTTTCTTCATCACTATCATCCGG	49
GM010_gb-RBP1-F	GGTTCTGCCGCAGGTggatccggtatggagatccccaccaatatcccc	48
DMF138_RPB1-IDR-gibson-R	gacggcgctcgaattcggttagttagttctcctcgtcactgtcatcc	47
GM037_gb-Snap3x-3empty-h1-F	GGCTCGGTCTCGAGGGCTCAGCATGCGGCGAGATTGCTAAG	41
GM038_gb-Snap3x-3empty-h1-R	GATGGTAAGCCCTCCCGTATCGTAGTTATCTACACGACGGGGAGTCAGG	49
DMF005_gibson-SNRNP70(0-63)-F	gttgactgtatcgggatccggtatgacccagttcctgccg	40
DMF006_gibson-SNRNP70(0-63)-R	cgctcgaattcggttagttatcgggtttcagcacgagttg	40
DMF007_gibson-SNRNP70(188-437)-F	ctgtatcgggatccggtaggccccggcggctaggaggag	39
DMF008_gibson-SNRNP70(188-437)-R	gcgctcgaattcggttagttactccggcgcagcctccatc	40
DMF011_gibson-AGO1(819-857)-F	gtatcgggatccggtcatgacagtggagaggggagcc	37
DMF012_gibson-AGO1(819-857)-R	gctcgaattcggttagttaagcgaagtacatggtgcgcag	40
DMF013_gibson-SRSF1(91-121)-F	gtatcgggatccggtagcggccgtggaacag	31
DMF014_gibson-SRSF1(91-121)-R	ctcgaattcggttagttagttttcagaccgcctggatggg	40
DMF015_gibson-SRSF1(194-248)-F	tatcgggatccggtgatgggcccagaagtccaagttatg	39
DMF016_gibson-SRSF1(194-248)-R	ctcgaattcggttagttatgtacgagagcgagatctgctatgac	44
DMF017_gibson-TARDBP(258-414)-F	gtatcgggatccggtaatgccgaacctaagcacaatagc	39
DMF018_gibson-TARDBP(258-414)-R	ctcgaattcggttagttacattccccagccagaagacttaga	42
DMF019_gibson-HNRH1(198-284)-F	gtatcgggatccggtcgaaagcttatggccatgcagc	37
DMF020_gibson-HNRH1(198-284)-R	ctcgaattcggttagttactggaaagtagagccaccatcc	40
DMF021_gibson-HNRH1(365-449)-F	gtatcgggatccggtggagcaagcggtggtgcttacgaac	40
DMF022_gibson-HNRH1(365-449)-R	gaattcggttagttatgcaatgtttgattgaaaatcactgg	41
DMF023_gibson-XRCC5(517-596)-F	gtatcgggatccggtcctcccgctgaggtgacaac	35
DMF024_gibson-XRCC5(517-596)-R	gaattcggttagttattcagcaggattcacacttccaac	39
DMF025_gibson-XRCC5(688-732)-F	gtatcgggatccggtgaggaagcctctggaagttctgtc	39
DMF026_gibson-XRCC5(688-732)-R	ctcgaattcggttagttatatcatgtccaataaatcgtccacatcac	47
DMF027_gibson-PTBP1(0-55)-F	gtatcgggatccggtatggacggcattgtcccagatatag	40
DMF028_gibson-PTBP1(0-55)-R	gctcgaattcggttagttagcctgcacttcggctgtc	37
DMF029_gibson-DDX21(0-186)-F	gtatcgggatccggtccgggaaaactccgtagtg	34
DMF030_gibson-DDX21(0-186)-R	gaattcggttagttagccttctttttgttccacagg	36
DMF031_gibson-DDX21(706-783)-F	gtatcgggatccggtgtggccacagagcaaccagaac	37
DMF032_gibson-DDX21(706-783)-R	ttcggttagttattgaccaaatgctttactgaaactccgc	40
DMF033_gibson-CCAR2(0-51)-F	gtatcgggatccggtatgtcccagtttaagcgccagcg	38
DMF034_gibson-CCAR2(0-51)-R	gaattcggttagttaaccctgaaggtgcctggcattc	37
DMF035_gibson-CCAR2(115-221)-F	gtatcgggatccggtctctccaaccagcccctactgaag	39
DMF036_gibson-CCAR2(115-221)-R	gaattcggttagttacaggtcatgccttggcttcttagc	39
DMF037_gibson-CCAR2(269-304)-F	gtatcgggatccggtagccagcccttttccctc	33
DMF038_gibson-CCAR2(269-304)-R	gaattcggttagttaggggtcactgtctgcagt	33
DMF039_gibson-CCAR2(448-514)-F	gtatcgggatccggtgaggcagctcccccaacccag	36
DMF040_gibson-CCAR2(448-514)-R	gaattcggttagttagccagggcgtgcgatgac	33
DMF041_gibson-CCAR2(564-697)-F	gtatcgggatccggtgaaaaggtcgtgtccccac	34
DMF042_gibson-CCAR2(564-697)-R	gaattcggttagttagggatccagctccttgg	32
DMF043_gibson-HNRNPK(0-33)-F	gtatcgggatccggtatggaaactgaacagccag	34
DMF044_gibson-HNRNPK(0-33)-R	gaattcggttagttaaaatgcttgttcctcttccatatc	39
DMF047_gibson-SF3B1(0-467)-F	gtatcgggatccggtatggctaagatcgctaaaacc	36
DMF048_gibson-SF3B1(0-467)-R	gaattcggttagttacaggaaaggcagatttccg	34
DMF049_gibson-ROA1(183-320)-F	gtatcgggatccggtcaagagatggctagtgcttcatcc	39
DMF050_gibson-ROA1(183-320)-R	gaattcggttagttaaaatcttctgccactgccatagc	38
DMF060_elongated-gibson-HNRNPK(251-385)-F	caaagacagttgactgtatcgggatccggtggatttcccatgcggggaag	50
DMF061_elongated-gibson-HNRNPK(251-385)-R	gacggcgctcgaattcggttagttatccaccaagatcaccatatgagcc	49
DMF052_fHW016-left-gibson	gacagttgactgtatcgggatccggt	26
DMF053_fHW016-right-gibson	gacggcgctcgaattcggttagtta	25
DMF059_LEFT-GIBSON-PRIMER	GGTTCTGCCGCAGGTggatccggt	24
DMF076_qPCR_hsBACT_F	CATGTACGTTGCTATCCAGGC	21
DMF077_qPCR_hsBACT_R	CTCCTTAATGTCACGCACGAT	21
DMF085_qPCR-FLUC-F1	agagatacgccctggttcct	20
DMF086_qPCR-FLUC-R1	tccgataaataacgcgccca	20
DMF088_qPCR-FLUC-R2	aatctcacgcaggcagttct	20
DMF091_qPCR-FLUC-F4	actgggacgaagacgaacac	20
DMF092_qPCR-FLUC-R4	ggcgacgtaatccacgatct	20
DMF097_gibson-HNRH1-F	TCTGCGGGTTCTGCCGCAGGTggatccggtatgatgttgggcacggaagg	50
DMF098_gibson-HNRH1-R	gacggcgctcgaattcggttagttatgcaatgtttgattgaaaatcactgg	51
DMF099_pBFH-backbone-left-gibson-short	GGTTCTGCCGCAGGTggatccggt	24
DMF100_pBFH-backbone-right-gibson-short	gacggcgctcgaattcggttagtta	25
DMF101_pBFH-backbone-left-gibson-long	TTCTGCGGGTTCTGCCGCAGGTg	23
DMF102_pBFH-backbone-right-gibson-long	gacggcgctcgaattcggttagtta	25
DMF113_corrected-gibson-NPM1(117-243)-F	gacagttgactgtatcgggatccggtgctgtggaggaagatgcagag	47
DMF114_corrected-gibson-NPM1(117-243)-R	gacggcgctcgaattcggttagttaagaactaggtccttttggtgttttagg	52
DMF115_qPCR-HaloTAG-F1	CAGACCTGATCGGTATGGGC	20
DMF116_qPCR-HaloTAG-R1	CTTTGACGCGCTCTGGATTG	20
DMF117_qPCR-HaloTAG-F2	TCCTGAATCCTGTTGACCGC	20
DMF118_qPCR-HaloTAG-R2	TCCACAGCCTTGCAGTTAGG	20
DMF137_RPB1-IDR-gibson-F	gacagttgactgtatcgggatccggtatggagatccccaccaatatcc	48
DMF138_RPB1-IDR-gibson-R	gacggcgctcgaattcggttagttagttctcctcgtcactgtcatcc	47
DMF139_INT7-IDR-gibson-F	gacagttgactgtatcgggatccggtttacaacagcagcaagcccagcag	50
DMF140_INT7-IDR-gibson-R	gacggcgctcgaattcggttagttaaaaccgtgtgtaggcattgcgttg	49
DMF141_HNRPD-IDR-gibson-F	gacagttgactgtatcgggatccggttatcagcaacagcaacagtggg	48
DMF142_HNRPD-IDR-gibson-R	gacggcgctcgaattcggttagttagtatggtttgtagctattttgatgaccacc	55
DMF143_FUBP1-IDR-gibson-F	gacagttgactgtatcgggatccggtaagattggtggcccagtaaatcctttag	54
DMF144_FUBP1-IDR-gibson-R	gacggcgctcgaattcggttagttattggccctgaggtgctg	42
DMF145_ZMAT5-IDR-gibson-F	gacagttgactgtatcgggatccggtagctcagccccaagtagcag	46
DMF146_ZMAT5-IDR-gibson-R	gacggcgctcgaattcggttagttagccccactggactctgg	42
HW065_gBlock-SAFB-R	gacggcgctcgaattcggttagttagtagcggcgagtgaagcg
HW066_gBlock-ZRSR2(1-51)-F	gacagttgactgtatcgggatccggtatggctgcgcccgagaag	44
HW067_gBlock-ZRSR2(1-51)-R	gacggcgctcgaattcggttagttaagtgtcctcctcttcctccttctg	49
HW068_gBlock-ZRSR2(90-128)-F	gacagttgactgtatcgggatccggtaaggaaaaggaagaggcggc	46
HW069_gBlock-ZRSR2(90-128)-R	gacggcgctcgaattcggttagttactcctgtcgtttctgctcct	45
HW070_gBlock-ZRSR2(349-482)-F	gacagttgactgtatcgggatccggttctccagatcggactggct	45
HW073_gBlock-SF1(1-35)-F	gacagttgactgtatcgggatccggtatggcgaccggagcgaac	44
HW074_gBlock-SF1(1-35)-R	gacggcgctcgaattcggttagttatcctggaatcactgtcttctgttc	49
HW075_gBlock-SF1(291-639)-F	gacagttgactgtatcgggatccggtgactgtaaattccaaaggcctgg	49
HW076_gBlock-HNRNPUL1(37-207)-F	gacagttgactgtatcgggatccggtttggaggccgaggagcct	44
HW077_gBlock-HNRNPUL1(37-207)-R	gacggcgctcgaattcggttagttaatcaaagtcatcttcatcctcttcag	51
HW078_gBlock-HNRNPUL1(596-856)-F	gacagttgactgtatcgggatccggtaacgaggaaggccgcaag	44
HW079_gBlock-RBM39(1-146)-F	gacagttgactgtatcgggatccggtatggcagacgatattgatattgaa	50
HW080_gBlock-RBM39(1-146)-R	gacggcgctcgaattcggttagttaagttaaattatcaataggttctctcac	52
HW081_gBlock-EWSR1(1-362)-F	gacagttgactgtatcgggatccggtatggcgtccacggattacag	46
HW082_gBlock-EWSR1(1-362)-R	gacggcgctcgaattcggttagttatgcactgttgtcagagtcttca	47
HW083_gBlock-EWSR1(443-656)-F	gacagttgactgtatcgggatccggttcccttgctcggaagaagcc	46
HW084_gBlock-HNRNPL(1-101)-F	gacagttgactgtatcgggatccggtatgtcgcggaggctgctg	44
HW085_gBlock-HNRNPL(1-101)-R	gacggcgctcgaattcggttagttaggaggcaggggttttgtgcg	45
HW086_gBlock-HNRNPL(284-379)-F	gacagttgactgtatcgggatccggtgactacacaaaccccaatctcagtg	51
HW087_gBlock-HNRNPL(284-379)-R	gacggcgctcgaattcggttagttaggcgtgagggccatactcg	44
HW088_gBlock-HNRNPLL(1-75)-F	gacagttgactgtatcgggatccggtatgtcctcctcctcttcctc	46
HW089_gBlock-HNRNPLL(1-75)-R	gacggcgctcgaattcggttagttatgaaacagaaactttatgatgacttc	51
HW090_gBlock-HNRNPLL(263-334)-F	gacagttgactgtatcgggatccggttatttgggaagacgagatagagg	49
HW091_gBlock-HNRNPLL(263-334)-R	gacggcgctcgaattcggttagttaaccagagggatttcctccatg	46
HW092_gBlock-SAFB1(1-407)-F	gacagttgactgtatcgggatccggtatggcggagactctgtcagg	46
HW093_gBlock-SAFB1(1-407)-R	gacggcgctcgaattcggttagttaatttctaccacaactgctgcg	46
HW094_gBlock-SAFB1(478-635)-F	gacagttgactgtatcgggatccggttccgtggagaaagccaaaaatg	48
HW095_gBlock-SAFB1(478-635)-R	gacggcgctcgaattcggttagttacgcctgcatgcgttgttc	43
HW096_gBlock-SAFB1(700-915)-F	gacagttgactgtatcgggatccggtctgcgctatgag	38
HW109_gBlock-KRAB-R	gacggcgctcgaattcggttagttataccagccaaggttcttcc	44
HW150_PCR-KRAB(75aa)-F	caaagacagttgactgtatcgggatccggtatggacgcgaaatcacttacg	51
HW197_mmHnrnph1-sgRNA2-CRISPR-KI-F	CACCGTCCCAGCATCATCGTCCCTT	25
HW198_mmHnrnph1-sgRNA2-CRISPR-KI-R	aaacAAGGGACGATGATGCTGGGAC	25
HW201_mmRbm22-sgRNA2-CRISPR-KI-F	CACCGACGCGGTGAGTGCACGCCGC	25
HW202_mmRbm22-sgRNA2-CRISPR-KI-R	aaacGCGGCGTGCACTCACCGCGTC	25
HW203_mmRbm22-5'homologus-arm-F	tacgccaagcttgcatgcctgcaggGGCACTAATTCCCTCATTTG	45
HW204_mmRbm22-5'homologus-arm-R	gggagatggtttccacctgcactccCATATCGGGAGTCCCGGGAC	45
HW205_mmRbm22-3'homologus-arm-F	ggcccacctgGGAGGCTCCGGTGGAGCGACTTCTCTGGGTTCCAACA	47
HW206_mmRbm22-3'homologus-arm-R	aattcgagctcggtacccggggatcAAGGTGCAGTGGCTGAGAGA	45
HW207_mmHnrnph1-5'homologus-arm-F	tacgccaagcttgcatgcctgcaggGCAAAAAGGCGCAGGCGCAG	45
HW208_mmHnrnph1-5'homologus-arm-R	gggagatggtttccacctgcactccCATCGTCCCTTCGGTGGTCCTG	47
HW209_mmHnrnph1-3'homologus-arm-plus-extra-F	ATGCTGGGAGCAGAAGGCGG	20
HW210_mmHnrnph1-5'homologus-arm-plus-extra-R	TGTCGCCAGAAGCTGCCATACC	22
HW211_mmHnrnph1-3'homologus-arm-F	ggcccacctgGGAGGCTCCGGTGGAATGCTGGGAGCAGAAGGCGG	45
HW212_mmHnrnph1-5'homologus-arm-R	aattcgagctcggtacccggggatcaggacagccagagctacacagag	48
HW227_mStayGold-F	GGAGGCTCCGGTGGAgtgtctacaggcgaggagc	34				58-60
HW228_mStayGold-R	GGAGCCTCCcaggtgggcctccagggtc	28				62-64
HW229_FKBP-F36V-F	aggcccacctgGGAGGCTCCGGTGGAggagtgcaggtggaaacca	45				58-59
HW230_FKBP-F36V-R	tccgcttcctgcatagtcc	19				57-59
HW243_mmMed1-sgRNA1-CRISPR-KI-F	CACCGTGTCAGGATGAAGGCTCAGG	25
HW244_mmMed1-sgRNA1-CRISPR-KI-R	aaacCCTGAGCCTTCATCCTGACAC	25
HW245_mmMed1-5'homologus-arm-F	tacgccaagcttgcatgcctgcaggggctgccctcatactcagag	45
HW246_mmMed1-5'homologus-arm-R	cgtagtcgggcacgtcgtaggggtaCATCCTGACAGCGGGGAGG	44
HW247_mmMed1-3'homologus-arm-F	cggtggctccGGAGGCTCCGGTGGAAAGGCTCAGGGGGAAACCG	44
HW248_mmMed1-3'homologus-arm-R	aattcgagctcggtacccggggatcACCAACACATACCTACGTCG	45
HW255_PCR-mScarlet3-F	tacccctacgacgtgcccgactacgccggctatccgtatgatgtcccggactatgcaggaagcggagatagcaccgaggcagtgat	86
HW256_PCR-mScarlet3-R	TCCACCGGAGCCTCCggagccaccggagccgccg	34
HW257_PCR-ILF3(594-894)-F	gacagttgactgtatcgggatccggtctcgcccttgatgccaac	44
HW258_PCR-ILF3(594-894)-R	gacggcgctcgaattcggttagttatctgtactggtagttcatgctg	47
HW259_PCR-DAZAP1(183-407)-F	gacagttgactgtatcgggatccggtgtggaagttaaacgagctgagc	48
HW260_PCR-DAZAP1(183-407)-R	gacggcgctcgaattcggttagttagcgtcggtaggggtggaac	44
HW261_PCR-RBPMS(108-196)-F	gacagttgactgtatcgggatccggtaacaaactcgtagggactcc	46
HW262_PCR-RBPMS(108-196)-R	gacggcgctcgaattcggttagttagcagaactgacgggacttc	44
HW263_PCR-IGF2BP2(376-420)-F	gacagttgactgtatcgggatccggtacaggactgtccgtgctatc	46
HW264_PCR-IGF2BP2(376-420)-R	gacggcgctcgaattcggttagttaatgcgggaacgggccaaac	44
HW265_PCR-ESRP1(537-633)-F	gacagttgactgtatcgggatccggtttaaatcgaaatggcttatccccac	51
HW266_PCR-ESRP1(537-633)-R	gacggcgctcgaattcggttagttacgtgccaggctgtggagg	43
HW267_PCR-HNRNPDL(311-420)-F	gacagttgactgtatcgggatccggtaaagaggtatataggcagcaacag	50
HW268_PCR-HNRNPDL(311-420)-R	gacggcgctcgaattcggttagttagtatggctggtaattgttttggtg	49
HW299_PCR-RPB1-CTD-F	tggaggccagcgggccggccggatccgggcgcgcctactcgccaacgtcacctg	54
HW300_PCR-RPB1-CTD-R	gcacagtcgaaacgcattgtcagttctcctcgtcactgtca	41
HW301_PCR-RPB1-CTD-Y2A-F	tggaggccagcgggccggccggatccgggcgcgccGCAAGCCCGACCAGTCCGG	54
HW302_PCR-RPB1-CTD-Y2A-R	gcacagtcgaaacgcattgtcaATTTTCTTCATCACTATCATCCGG	46
HW323_PCR-LARP7(190-374)-F	aaagacagttgactgtatcgggatccggtccagaagaagcaccaagaaaac	51
HW324_PCR-LARP7(190-374)-R	gacggcgctcgaattcggttagttatataacttcttctcccattttatgtc	51
HW325_PCR-SREK1(176-508)-F	aagacagttgactgtatcgggatccggtgctattgaaccagagtctgg	48
HW326_PCR-SREK1(176-508)-R	gacggcgctcgaattcggttagttatactgcttctgttttggtagag	47
HW327_PCR-LSM4(86-139)-F	aaagacagttgactgtatcgggatccggtaagggccgcggccgcgga	47
HW328_PCR-LSM4(86-139)-R	gacggcgctcgaattcggttagttactgtttgcccgcctgtctgcca	47
DX025_RPB1(CTD-Y2A)_GAL4_Gibson_F	gacagttgactgtatcgggatccggtGCAAGCCCGACCAGTCCG
DX026_RPB1(CTD-Y2A)_GAL4_Gibson_R	gacggcgctcgaattcggttagttaATTTTCTTCATCACTATCATCCGGAC
DX027_RPB1(CTD)_GAL4_Gibson_F	gacagttgactgtatcgggatccggttactcgccaacgtcacctg
DX029_RPB1_CTD_26heptads_R	gacggcgctcgaattcggttagttagttctcctcgtcactgtcatccgggctgatgttgggactagtaggtgaatagct
DX030_RPB1_CTD_13heptads_R	gacggcgctcgaattcggttagttagttctcctcgtcactgtcatccgggctgatgctaggggaagtgggtgagta
DX031_RPB1_CTD_last_26heptads_F	gacagttgactgtatcgggatccggttacacacctaccagccctaac
HW329_PCR-CMV-F	cggagcactgtcctccgaacgactagtgacattgattattgactagttattaatag
HW330_PCR-CMV-R	aggcctcccaccgtacacgccta
